# Blood Transcriptional Correlates of BCG-Induced Protection Against Tuberculosis in Rhesus Macaques

**DOI:** 10.1101/2022.11.14.516343

**Authors:** Yiran E. Liu, Patricia A. Darrah, Joseph J. Zeppa, Megha Kamath, Farida Laboune, Daniel C. Douek, Pauline Maiello, Mario Roederer, JoAnne L. Flynn, Robert A. Seder, Purvesh Khatri

## Abstract

Blood-based correlates of vaccine-induced protection against tuberculosis (TB) are urgently needed. We analyzed the blood transcriptome of rhesus macaques immunized with varying doses of intravenous (IV) BCG followed by *Mycobacterium tuberculosis* (*Mtb*) challenge. We used high-dose IV BCG recipients for “discovery” and validated our findings in low-dose recipients and in an independent cohort of macaques receiving BCG via different routes. We identified seven vaccine-induced gene modules, including an innate module (module 1) enriched for type 1 interferon and RIG-I-like receptor signaling pathways. Module 1 on day 2 post-vaccination was highly correlated with lung antigen-responsive CD4 T cells at week 8 and with *Mtb* and granuloma burden following challenge. Parsimonious signatures within module 1 at day 2 post-vaccination predicted protection following challenge with AUROCs ≥ 0.91. Together these results indicate that the early innate transcriptional response to IV BCG in peripheral blood may provide a robust correlate of protection against TB.
