## Supplementary material for "Blood Transcriptional Correlates of BCG-Induced Protection Against Tuberculosis in Rhesus Macaques": Tables S1-S2

### Sheet: Table S1
Table S1. Enriched blood transcriptional pathways in each module. Only gene sets with an adjusted p-value (padj) <= 0.01 are shown. Original size indicates the number of genes in each set. Filtered size indicates the number of genes in each set that were measured in this study. Relevant genes indicates the number of genes in each set that were present in each module.
module	set.name	original.size	filtered.size	relevant.genes	padj
M1	antiviral IFN signature (M75)	21	21	17	2.69092e-16
M1	viral sensing & immunity; IRF2 targets network (II) (M111.1)	10	10	10	1.9341e-11
M1	enriched in activated dendritic cells (II) (M165)	33	27	15	5.81236e-11
M1	type I interferon response (M127)	10	9	9	1.76357e-10
M1	innate antiviral response (M150)	10	10	9	1.34123e-09
M1	RIG-1 like receptor signaling (M68)	8	8	8	2.14116e-09
M1	innate activation by cytosolic DNA sensing (M13)	11	10	7	3.45496e-06
M1	enriched in activated dendritic cells/monocytes (M64)	14	12	7	1.44667e-05
M1	inflammasome receptors and signaling (M53)	12	12	7	1.44667e-05
M1	myeloid, dendritic cell activation via NFkB (I) (M43.0)	12	12	7	1.44667e-05
M1	activated dendritic cells (M67)	9	9	6	2.52529e-05
M1	cell activation (IL15, IL23, TNF) (M24)	14	13	7	2.52529e-05
M1	enriched in monocytes (II) (M11.0)	175	149	24	2.52529e-05
M1	chemokines and inflammatory molecules in myeloid cells (M86.0)	18	15	7	7.24636e-05
M1	viral sensing & immunity; IRF2 targets network (I) (M111.0)	16	16	7	0.000114486
M1	myeloid, dendritic cell activation via NFkB (II) (M43.1)	12	12	6	0.000183487
M1	Activated (LPS) dendritic cell surface signature (S11)	37	32	9	0.000365708
M1	DC surface signature (S5)	74	67	13	0.000548572
M1	proinflammatory cytokines and chemokines (M29)	8	6	4	0.00100553
M1	Resting dendritic cell surface signature (S10)	67	59	11	0.00249554
M1	enriched in monocytes (IV) (M118.0)	50	50	10	0.00249554
M1	lysosome (M209)	8	8	4	0.00370411
M1	TBA (M66)	15	14	5	0.00439726
M1	immune activation - generic cluster (M37.0)	293	261	27	0.00831677
M2	enriched in monocytes (II) (M11.0)	175	149	73	1.10638e-60
M2	immune activation - generic cluster (M37.0)	293	261	74	1.92995e-41
M2	cell cycle and transcription (M4.0)	307	280	60	3.96125e-26
M2	Monocyte surface signature (S4)	82	72	33	5.67297e-26
M2	TLR and inflammatory signaling (M16)	46	40	26	7.34951e-26
M2	enriched in neutrophils (I) (M37.1)	46	39	18	2.89909e-14
M2	enriched in monocytes (IV) (M118.0)	50	50	19	3.20471e-13
M2	regulation of signal transduction (M3)	44	40	13	3.55563e-08
M2	transmembrane transport (I) (M87)	22	21	10	3.55563e-08
M2	myeloid cell enriched receptors and transporters (M4.3)	26	23	10	8.71958e-08
M2	regulation of antigen presentation and immune response (M5.0)	74	70	16	1.26845e-07
M2	blood coagulation (M11.1)	20	20	9	2.94918e-07
M2	RA, WNT, CSF receptors network (monocyte) (M23)	8	8	6	9.71027e-07
M2	TBA (M55)	12	12	7	9.71027e-07
M2	formyl peptide receptor mediated neutrophil response (M11.2)	8	8	5	4.18979e-05
M2	inflammatory response (M33)	9	8	5	4.18979e-05
M2	enriched in activated dendritic cells (II) (M165)	33	27	8	5.33941e-05
M2	TBA (M66)	15	14	6	6.6014e-05
M2	G protein coupled receptors cluster (M155)	10	9	5	7.29529e-05
M2	recruitment of neutrophils (M132)	9	9	5	7.29529e-05
M2	enriched in dendritic cells (M168)	15	15	6	9.11519e-05
M2	transcription regulation in cell development (M49)	42	41	9	0.000159267
M2	TBA (M198)	11	11	5	0.000217677
M2	enriched in monocytes (surface) (M118.1)	14	14	5	0.000818555
M2	TBA (M105)	16	15	5	0.0011106
M2	enriched in myeloid cells and monocytes (M81)	35	32	7	0.0011106
M2	enriched in monocytes (III) (M73)	11	9	4	0.00128851
M2	platelet activation (III) (M42)	10	9	4	0.00128851
M2	DC surface signature (S5)	74	67	10	0.00133749
M2	viral sensing & immunity; IRF2 targets network (I) (M111.0)	16	16	5	0.00133749
M2	B cell development (M9)	10	10	4	0.00187899
M2	Resting dendritic cell surface signature (S10)	67	59	9	0.00208317
M2	lipid metabolism, endoplasmic reticulum (M92)	7	5	3	0.00242947
M2	TBA (M48)	11	11	4	0.0025335
M2	cell junction (GO) (M4.13)	11	11	4	0.0025335
M2	enriched in activated dendritic cells/monocytes (M64)	14	12	4	0.00348263
M2	inflammasome receptors and signaling (M53)	12	12	4	0.00348263
M2	extracellular matrix (II) (M2.1)	42	31	6	0.00431492
M2	endoplasmic reticulum (M37.2)	16	15	4	0.00828654
M2	TBA (M79)	9	8	3	0.00954651
M2	TLR8-BAFF network (M25)	10	8	3	0.00954651
M2	lysosome (M209)	8	8	3	0.00954651
M2	targets of FOSL1/2 (M0)	11	8	3	0.00954651
M3	cell cycle and transcription (M4.0)	307	280	78	1.06889e-104
M3	cell cycle (I) (M4.1)	139	133	63	1.32259e-99
M3	PLK1 signaling events (M4.2)	32	32	18	1.14346e-28
M3	cell cycle (III) (M103)	50	49	17	1.09782e-22
M3	mitotic cell cycle in stimulated CD4 T cells (M4.5)	32	31	15	1.09782e-22
M3	mitotic cell division (M6)	29	27	13	8.82734e-20
M3	cell division in stimulated CD4+ T cells (M46)	26	26	11	4.51712e-16
M3	cell cycle (II) (M4.10)	14	14	8	2.98148e-13
M3	mitotic cell cycle - DNA replication (M4.4)	26	25	9	1.38551e-12
M3	C-MYC transcriptional network (M4.12)	12	11	7	3.18432e-12
M3	E2F1 targets (Q4) (M10.1)	20	19	8	4.82139e-12
M3	cell division in stimulated CD4 T cells (M4.6)	19	19	8	4.82139e-12
M3	E2F1 targets (Q3) (M10.0)	29	27	8	1.23229e-10
M3	E2F transcription factor network (M8)	12	11	6	3.74947e-10
M3	mitotic cell cycle (M4.7)	20	20	7	4.66827e-10
M3	mitotic cell cycle in stimulated CD4 T cells (M4.9)	15	15	6	3.45258e-09
M3	Rho GTPase cycle (M4.14)	9	9	5	9.9697e-09
M3	Ran mediated mitosis (M15)	13	12	5	5.79354e-08
M3	cell division - E2F transcription network (M4.8)	19	18	4	2.35576e-05
M3	transcription regulation in cell development (M49)	42	41	5	4.0158e-05
M3	mitotic cell cycle in stimulated CD4 T cells (M4.11)	10	10	3	0.000101422
M3	mismatch repair (I) (M22.0)	26	25	3	0.00168344
M4	enriched in NK cells (I) (M7.2)	43	39	29	1.0398e-35
M4	enriched in T cells (I) (M7.0)	56	50	20	4.83299e-17
M4	T cell activation (II) (M7.3)	28	28	15	3.17532e-15
M4	NK cell surface signature (S1)	34	30	14	3.24843e-13
M4	enriched in NK cells (II) (M61.0)	12	12	9	4.04124e-11
M4	T cell activation (I) (M7.1)	49	45	14	1.70907e-10
M4	signaling in T cells (II) (M35.1)	11	8	5	1.38628e-05
M4	enriched in NK cells (receptor activation) (M61.2)	9	9	5	2.66764e-05
M4	enriched in T cells (II) (M223)	12	10	5	4.63552e-05
M4	enriched in NK cells (III) (M157)	15	12	5	0.000125276
M4	T cell surface signature (S0)	24	24	6	0.000404499
M4	enriched in G-protein coupled receptors (M130)	10	9	4	0.000641701
M4	proinflammatory dendritic cell, myeloid cell response (M86.1)	13	11	4	0.00148488
M4	T cell activation and signaling (M5.1)	21	21	5	0.00187406
M4	signaling in T cells (I) (M35.0)	14	12	4	0.00188859
M4	TBA (M151)	10	7	3	0.0050353
M4	chemokines and receptors (M38)	10	8	3	0.00742823
M5	enriched in B cells (I) (M47.0)	43	36	31	6.33421e-38
M5	enriched in B cells (II) (M47.1)	33	30	22	5.41396e-24
M5	plasma cells & B cells, immunoglobulins (M156.0)	29	18	13	6.02293e-14
M5	B cell surface signature (S2)	151	70	21	1.21932e-12
M5	enriched in B cells (VI) (M69)	18	15	11	4.53664e-12
M5	enriched in B cells (III) (M47.2)	21	19	12	4.5714e-12
M5	plasma cells, immunoglobulins (M156.1)	21	8	7	1.1873e-08
M5	enriched in B cell differentiation (M123)	10	9	5	0.000110723
M5	B cell development/activation (M58)	11	11	5	0.000339187
M5	TBA (M102)	10	8	4	0.00122047
M5	TBA (M121)	9	8	4	0.00122047
M5	enriched in naive and memory B cells (M83)	10	9	4	0.00195472
M5	enriched in B cells (IV) (M47.3)	14	10	4	0.00291919
M5	Memory B cell surface signature (S9)	35	12	4	0.00602135
M5	Naive B cell surface signature (S8)	45	22	5	0.00777268
M5	regulation of antigen presentation and immune response (M5.0)	74	70	9	0.00777268
M6	immune activation - generic cluster (M37.0)	293	261	8	0.00245676
M6	enriched in monocytes (II) (M11.0)	175	149	6	0.0026107
M6	Resting dendritic cell surface signature (S10)	67	59	4	0.00367802

### Sheet: Table S2
Table S2. Fitted parameter values from non-linear model adjusted for dose.
Variable	Description	Estimate	P-value
A	lower asymptote	0.196	0.237
βA	increase in lower asymptote if protected	0.663	<0.001
K	upper asymptote	1.441	<0.001
B	growth rate	2.731	0.142
M	dose midpoint	6.375	<0.001
